# A comprehensive view of cell-type-specific temporal dynamics in human and mouse brains

**DOI:** 10.1101/2022.10.01.509820

**Authors:** Ziyu Lu, Melissa Zhang, Jasper Lee, Andras Sziraki, Sonya Anderson, Shaoyu Ge, Peter T. Nelson, Wei Zhou, Junyue Cao

**Author notes:** These authors contributed equally (Ziyu Lu, Melissa Zhang). Senior author (Wei Zhou, Junyue Cao). Correspondence (W.Z.), (J.C.).

## Abstract

Progenitor cells play fundamental roles in preserving optimal organismal functions under normal, aging, and disease conditions. However, progenitor cells are incompletely characterized, especially in the brain, partly because conventional methods are restricted by inadequate throughput and resolution for deciphering cell-type-specific proliferation and differentiation dynamics *in vivo*. Here, we developed *TrackerSci*, a new technique that combines *in vivo* labeling of newborn cells with single-cell combinatorial indexing to profile the single-cell chromatin landscape and transcriptome of rare progenitor cells and track cellular differentiation trajectories *in vivo*. We applied *TrackerSci* to analyze the epigenetic and gene expression dynamics of newborn cells across entire mouse brains spanning three age stages and in a mouse model of Alzheimer’s disease. Leveraging the dataset, we identified diverse progenitor cell types less-characterized in conventional single cell analysis, and recovered their unique epigenetic signatures. We further quantified the cell-type-specific proliferation and differentiation potentials of progenitor cells, and identified the molecular programs underlying their aging-associated changes (*e.g.,* reduced neurogenesis/oligodendrogenesis). Finally, we expanded our analysis to study progenitor cells in the aged human brain through profiling ∼800,000 single-cell transcriptomes across five anatomical regions from six aged human brains. We further explored the transcriptome signatures that are shared or divergent between human and mouse oligodendrogenesis, as well as the region-specific down-regulation of oligodendrogenesis in the human cerebellum. Together, the data provide an in-depth view of rare progenitor cells in mammalian brains. We anticipate *TrackerSci* will be broadly applicable to characterize cell-type-specific temporal dynamics in diverse systems.
