## Supplementary File 2 for "A comprehensive view of cell-type-specific temporal dynamics in human and mouse brains": Sample_sheet_template_RNA.csv

[Header]
Investigator Name	Ziyu
Project Name	RNA-seq
Experiment Name	sciRNA
Date	8/27/2021
Workflow	Generate FASTQ
Description	Next_seq
Chemistry	Amplicon
[Reads]
34
38
[Settings]
[Data]
Sample_ID	Sample_Name	Sample_Plate	Sample_Well	Sample_Project	index	I7_index_ID	index2	I5_index_ID	Description	GenomeFolder
sciRNA_0001					TCCGGCTTAT		TTCTACGCCA			C:\Illumina\MiSeq Reporter\Genomes\PhiX\Illumina\RTA\Sequence\Chromosomes
sciRNA_0002					CGTCGAGCGC		GACCGTAGCA			C:\Illumina\MiSeq Reporter\Genomes\PhiX\Illumina\RTA\Sequence\Chromosomes
sciRNA_0003					GTACTCCTAT		AACTACCGAC			C:\Illumina\MiSeq Reporter\Genomes\PhiX\Illumina\RTA\Sequence\Chromosomes
sciRNA_0004					CGAATGGAGC		GCTCTCGCCT			C:\Illumina\MiSeq Reporter\Genomes\PhiX\Illumina\RTA\Sequence\Chromosomes
